# Subfamily C7 Raf-like kinases MRK1, RAF26, and RAF39 regulate immune homeostasis and stomatal opening in *Arabidopsis thaliana*

**DOI:** 10.1101/2023.11.29.569073

**Authors:** Márcia Gonçalves Dias, Bassem Doss, Anamika Rawat, Kristen R. Siegel, Tharika Mahathanthrige, Jan Sklenar, Paul Derbyshire, Thakshila Dharmasena, Emma Cameron, Cyril Zipfel, Frank L.H. Menke, Jacqueline Monaghan

## Abstract

The calcium-dependent protein kinase CPK28 is a regulator of immune homeostasis in multiple plant species. Here, we used a proteomics approach to uncover CPK28-associated proteins. We found that CPK28 associates with subfamily C7 Raf-like kinases MRK1, RAF26, and RAF39, and trans-phosphorylates RAF26 and RAF39. Metazoan Raf kinases function in mitogen-activated protein kinase (MAPK) cascades as MAPK kinase kinases (MKKKs). Although Raf-like kinases share some features with MKKKs, we found that MRK1, RAF26, and RAF39 are unable to trans-phosphorylate any of the 10 Arabidopsis MKKs. We show that MRK1, RAF26, and RAF39 localize to the cytosol and endomembranes, and we define redundant roles for these kinases in stomatal opening, immune-triggered reactive oxygen species (ROS) production, and resistance to a bacterial pathogen. Overall, our study suggests that C7 Raf-like kinases associate with and are phosphorylated by CPK28, function redundantly in stomatal immunity, and possess substrate specificities distinct from canonical MKKKs.
