## Supplementary material for "Subfamily C7 Raf-like kinases MRK1, RAF26, and RAF39 regulate immune homeostasis and stomatal opening in *Arabidopsis thaliana*": Table S1

### Sheet: Germplasm
Table S1: Germplasm, clones, and primers generated in this study.
Germplasm and associated primers for genotyping and qRT-PCR used in this study.
AGI	Gene IDs	Species	Line Name	ABRC Code	Genotyping primers (5'-3')			qRT-PCR primers (5'-3')		Citation
N/A	N/A	Nicotiana benthamiana	WT	N/A	N/A			N/A		N/A
N/A	N/A	Arabidopsis thaliana ecotype Col-0	Col-0	N/A	N/A			N/A		N/A
At5g66210	CPK28	Arabidopsis thaliana ecotype Col-0	cpk28-1/35S:CPK28-YFP	cpk28-1 (GABIKAT_523B08)	see citation			N/A		Matschi et al., 2013; Monaghan et al., 2014
At3g51550	Lti6B	Arabidopsis thaliana ecotype Col-0	Col-0/35S:Lti6B-GFP	N/A	see citation			N/A		Cutler et al., 2000
At1g28380	NSL1	Arabidopsis thaliana ecotype No-0	nsl1-1/35S:NSL1-YFP	nsl1-1 (PSH_2182)	see citation			N/A		Holmes et al., 2021
At3g63260	RAF48/MRK1	Arabidopsis thaliana ecotype Col-0	mrk1-1	GABIKAT_252E04	JMo599_ACTTACGGCACTGTCTACC	JMo600_GGCATGTCACAGCAGTAT	GKo8409_LB_ATATTGACCATCATACTCATTGC	JMo622_TAGAGGGCTTAGTTACCTCC	JMo623_GCCATGTATCCAAGTGTTCC	This study; genotyped by KRS and EC.
At4g14780	RAF26	Arabidopsis thaliana ecotype Col-0	raf26-1	SALK_029496C	JMo571_AAGTTGTGTGATCTTCTTGTTTGC	JMo572_ATCGCACCTTCTGTTGTATGG	SALK_LBb1.3_ATTTTGCCGATTTCGGAAC	JMo624_CAGAGGGCTAAGCTATTTGCA	JMo572_ATCGCACCTTCTGTTGTATGG	This study; genotyped by KRS and EC.
			raf26-2	SALK_135277C	JMo573_GGGAGATTGATTTGGCTAAGC	JMo574_TCAGGATAAGGCATATCGCAG	SALK_LBb1.3_ATTTTGCCGATTTCGGAAC	JMo625_CCTGAGGTCATTGATGGTAAG	JMo626_GACAGCATCTCGGTATCTC	This study; genotyped by KRS and EC.
At3g22750	RAF39	Arabidopsis thaliana ecotype Col-0	raf39-1	SALK_038064C	JMo567_GACGACGAGTCGGTGTCTTAG	JMo568_AGTTCTCCGTCTCAGCTGATG	SALK_LBb1.3_ATTTTGCCGATTTCGGAAC	JMo619_GGTCAAGATGTTGCTGTGAAAG	JMo568_AGTTCTCCGTCTCAGCTGATG	This study; genotyped by KRS and EC.
			raf39-2	WiscDsLox_413416L4	JMo629_AAGTCGTGGTTCAACTCG	JMo621_AACAGCCAGGTCTCTGAT	WDL_LB_AACGTCCGCAATGTGTTATTAAGTTGTC	JMo620_CTGAGACCGGATATTCCAAG	JMo621_AACAGCCAGGTCTCTGAT	This study; genotyped by KRS and EC.
At5g50000	RAF33/CBC2	Arabidopsis thaliana ecotype Col-0	cbc2-3	SALK_011601	JMo565_GACATGACAGGAGAGACTG	JMo566_CCTGTCGAGTGTAGTTGGT	SALK_LBb1.3_ATTTTGCCGATTTCGGAAC	JMo627_GATTCGTGTCCTTGCTTC	JMo807_GCAACCATTAGATCCCT	This study; genotyped by KRS and EC.
At3g01490	RAF38/CBC1	Arabidopsis thaliana ecotype Col-0	cbc1-1	SALK_005187	JMo597_CCATGTGGTCACGTGTAA	JMo598_CATCTTGACCATCGTAGA	SALK_LBb1.3_ATTTTGCCGATTTCGGAAC	JMo615_TCACCAAGTTCATAGGAGCG	JMo616_TAACTCAACCCGCGAGCAA	This study; genotyped by KRS and EC.
			cbc1-2	SAIL_714_A07	JMo595_GCTGTGTCGTGGTTGAGTA	JMo596_GAACGTAGTGCATGTGTGT	SAIL_LB1_TAGCATCTGAATTTCATAACCAATCTCGATACAC	JMo617_GATGTTGTCCAAGCTCGCT	JMo618_CAGCCTTGTTGTTGGTCAG	This study; genotyped by KRS and EC.
At3g63260, At4g14780	RAF48/MRK1, RAF26	Arabidopsis thaliana ecotype Col-0	mrk1-1 raf26-2	GABIKAT_252E04, SALK_135277C	listed above			listed above		This study; crossed by JM, genotyped by KRS, JM, EC, BD.
At3g63260, At3g22750	RAF48/MRK1, RAF39	Arabidopsis thaliana ecotype Col-0	mrk1-1 raf39-2	GABIKAT_252E04, WiscDsLox_413416L4	listed above			listed above		This study; crossed by JM, genotyped by KRS, JM, EC, BD.
At4g14780, At3g22750	RAF26, RAF39	Arabidopsis thaliana ecotype Col-0	raf26-2 raf39-2	SALK_135277C, WiscDsLox_413416L4	listed above			listed above		This study; crossed by JM, genotyped by KRS, JM, EC, BD.
At3g63260, At4g14780, At3g22750	RAF48/MRK1, RAF26, RAF39	Arabidopsis thaliana ecotype Col-0	mrk1-1 raf26-2 raf39-2	GABIKAT_252E04, SALK_135277C, WiscDsLox_413416L4	listed above			listed above		This study; crossed by JM, genotyped by JM, AR, BD.
At5g5000, At3g01490	RAF33/CBC2, RAF38/CBC1	Arabidopsis thaliana ecotype Col-0	cbc1-1 cbc2-3	SALK_005187, SALK_011601	listed above			listed above		This study; crossed by JM, genotyped by KRS, BD.

### Sheet: Clones
Table S1: Germplasm, clones, and primers generated in this study.
Clones used in this study.
AGI or Uniprot ID	Gene IDs	Clone name	Clone details	Resistance marker	Citation
At3g63260	RAF48/MRK1	DKLAT3G63260	Part of the Arabidopsis thaliana Expression Clones (ATEC) collection; contains coding region of MRK1 in the pLIC-C-TAP vector, driven by 35S promoter with a tandem affinity tag (9xMYC epitope–HIS6-3C protease cleavage site–ZZ IgG binding domain).	Spectinomycin	Popescu et al., 2007; obtained from ABRC.
		pENTR-MRK1 np/ns	Gateway-compatible pENTR entry vector cloned using Gibson Assembly; coding sequence of MRK1 with no promoter (np) and no stop codon (ns); See 'Additional Primers' tab for primer information.	Kanamycin	This study; cloned by KRS.
		pK7FWG2-35S:MRK1-GFP	pK7FWG destination vector with 35S promoter and C-terminal GFP tag; assembled by Gateway LR reaction using pENTR-MRK1 np/ns.	Spectinomycin	This study; cloned by KRS.
		pCAMBIA1300-35S:MRK1-nLuc	pCAMBIA1300-nLuc binary vector cloned using restriction digestion followed by ligation; coding sequence of MRK1 (np/ns) was synthesized by Twist BioSciences with flanking 5'-KpnI and 3' SalI sites for assembly.	Kanamycin	This study; cloned by JM.
		pCAMBIA1300-35S:cLuc-MRK1	pCAMBIA1300-cLuc binary vector cloned using restriction digestion followed by ligation; coding sequence of MRK1 (np/ns) was synthesized by Twist BioSciences with flanking 5'-KpnI and 3' SalI sites for assembly.	Kanamycin	This study; cloned by JM.
		pET28a+-T7:His6-MRK1	pET28a+ vector for T7-driven expression of recombinant His6-MRK1 in E. coli for purification. Synthesized and cloned by Twist BioSciences.	Kanamycin	This study; synthesized and cloned by Twist BioSciences; designed by JM.
		pET28a+-T7:His6-MRK1-K110E	pET28a+ vector for T7-driven expression of recombinant His6-MRK1-K110E in E. coli for purification. Synthesized and cloned by Twist BioSciences.	Kanamycin	This study; synthesized and cloned by Twist BioSciences; designed by JM.
At4g14780	RAF26	pTwistENTR-RAF26 np/ns	Gateway-compatible pENTR entry vector; coding sequence of RAF26 with no promoter (np) and no stop codon (ns).	Kanamycin	This study; synthesized and cloned by Twist BioSciences; designed by JM.
		pK7FWG2-35S:RAF26-GFP	pK7FWG destination vector with 35S promoter and C-terminal GFP tag; assembled by Gateway LR reaction using pTwistENTR-RAF26 np/ns.	Spectinomycin	This study; cloned by TD.
		pGWB-35S:RAF26-nLuc	pGWB-nLuc destination vector with 35S promoter and C-terminal nLuc tag; assembled by Gateway LR reaction using pTwistENTR-RAF26 np/ns.	Kanamycin	This study; cloned by TM.
		pCAMBIA1300-35S:cLuc-RAF26	pCAMBIA1300-cLuc binary vector cloned using restriction digestion followed by ligation; coding sequence of RAF26 (np/ns) was synthesized by Twist BioSciences with flanking 5'-KpnI and 3' SalI sites for assembly.	Kanamycin	This study; cloned by MGD and JM.
		pET28a+-T7:His6-RAF26	pET28a+ vector for T7-driven expression of recombinant His6-RAF26 in E. coli for purification.	Kanamycin	This study; synthesized and cloned by Twist BioSciences; designed by JM.
		pET28a+-T7:His6-RAF26-K87E	pET28a+ vector for T7-driven expression of recombinant His6-RAF26-K87E in E. coli for purification.	Kanamycin	This study; synthesized and cloned by Twist BioSciences; designed by JM.
At3g22750	RAF39	pTwistENTR-RAF39 np/ns	Gateway-compatible pENTR entry vector; coding sequence of RAF39 with no promoter (np) and no stop codon (ns).	Kanamycin	This study; synthesized and cloned by Twist BioSciences; designed by JM.
		pK7FWG2-35S:RAF39-GFP	pK7FWG destination vector with 35S promoter and C-terminal GFP tag; assembled by Gateway LR reaction using pTwistENTR-RAF39 np/ns.	Spectinomycin	This study; cloned by TD.
		pGWB-35S:RAF39-nLuc	pGWB-nLuc destination vector with 35S promoter and C-terminal nLuc tag; assembled by Gateway LR reaction using pTwistENTR-RAF39 np/ns.	Kanamycin	This study; cloned by TM.
		pCAMBIA1300-35S:cLuc-RAF39	pCAMBIA1300-cLuc binary vector cloned using restriction digestion followed by ligation; coding sequence of RAF39 (np/ns) was synthesized by Twist BioSciences with flanking 5'-KpnI and 3' PstI sites for assembly.	Kanamycin	This study; cloned by MGD and JM.
		pET28a+-T7:His6-RAF39	pET28a+ vector for T7-driven expression of recombinant His6-RAF39 in E. coli for purification.	Kanamycin	This study; synthesized and cloned by Twist BioSciences; designed by JM.
		pET28a+-T7:His6-RAF39-K101E	pET28a+ vector for T7-driven expression of recombinant His6-RAF39-K101E in E. coli for purification.	Kanamycin	This study; synthesized and cloned by Twist BioSciences; designed by JM.
At3g01490	CBC1	pCR8/GW/Topo-At3g01490	cDNA clone from the Arabidopsis Membrane Interactome project. Whole-plasmid sequencing verified. No promoter and no stop codon.	Spectinomycin	ABRC clone CIW00629.
		pGWB-35S:cLuc-CBC1	pGWB-cLuc destination vector with 35S promoter and N-terminal cLuc tag; assembled by Gateway LR reaction using pCR8/GW/Topo-At3g01490.	Kanamycin	This study; cloned by TM.
P11690	TBSV-P19	pBIN-P19	pBIN binary vector expressing Tomato Bushy Stunt Virus (TBSV) RNA silencing suppressor P19 to aid in expression of constructs driven by the Cauliflower Mosaic Virus (CaMV) 35S promoter.	Kanamycin	Voinnet et al., 2003
At5g66210	CPK28	pCAMBIA1300-35S:CPK28-HA-nLuc	pCAMBIA1300-cLuc binary vector expressing CPK28.	Kanamycin	Wang et al., 2018
		pOPINM-T7:His6-MBP-CPK28	pOPINM vector expressing His6-MBP-CPK28 for recombinant protein purification in E. coli.	Carbenicillin	Monaghan et al., 2014
At3g51550	FERONIA	DKLAT3G51550	Part of the Arabidopsis thaliana Expression Clones (ATEC) collection; contains coding region of FER in the pLIC-C-TAP vector, driven by 35S promoter with a tandem affinity tag (9xMYC epitope–HIS6-3C protease cleavage site–ZZ IgG binding domain).	Spectinomycin	Popescu et al., 2007; obtained from ABRC.
		pCAMBIA1300-35S:FER-HA-nLuc	pCAMBIA1300-nLuc binary vector cloned using restriction digestion followed by ligation; coding sequence of FER (np/ns) was amplified by conventional PCR using primers containing 5'-SacI and 3' SalI sites for assembly; see 'Additional Primers' tab for primer information.	Kanamycin	This study; cloned by KRS.
At4g39400	BRI1	35S:BRI1-mRFP	Binary vector expressing BRI1-mRFP; provided by Farid El Kasmi.	Spectinomycin	Saile et al., 2021
N/A	N/A	pFGC-35S:ER-mCherry marker	Part of the plant cell organelle flourescent marker collection. ABRC clone ER-RB/CD3-960/4011591886.	Kanamycin	Nelson et al., 2007
At4g26070	MKK1	pET28a+-T7:His6-GST-MKK1-K97E	pET28a+ vector for T7-driven expression of recombinant His6-GST-MKK1-K97E in E. coli for purification.	Kanamycin	This study; synthesized and cloned by Twist BioSciences; designed by JM.
At4g29810	MKK2	pET28a+-T7:His6-GST-MKK2-K108E	pET28a+ vector for T7-driven expression of recombinant His6-GST-MKK2-K108E in E. coli for purification. The mutation was incorporated at the synthesis stage.	Kanamycin	This study; synthesized and cloned by Twist BioSciences; designed by JM.
At5g40440	MKK3	pGex6p.1-T7:GST-MKK3-K112E/K113E	pGex6p.1 vector for T7-driven expression of recombinant GST-tagged proteins. A gene fragment encoding MKK3-K112E/K113E flanked by restriction sites 5'-XmaI and 3'-XhoI was synthesized by Twist and cloned into the multiple cloning site of pGex6p.1. The mutations were incorporated at the synthesis stage.	Kanamycin	This study; cloned by TM and BD.
At1g51660	MKK4	pGex6p.1-T7:GST-MKK4-K108E	pGex6p.1 vector for T7-driven expression of recombinant GST-tagged proteins. A gene fragment encoding MKK4-K108E flanked by restriction sites 5'-EcoRI and 3'-SalI was synthesized by Twist and cloned into the multiple cloning site of pGex6p.1. The mutations were incorporated at the synthesis stage.	Kanamycin	This study; cloned by TM and BD.
At3g21220	MKK5	pGex6p.1-T7:GST-MKK5-K99E	pGex6p.1 vector for T7-driven expression of recombinant GST-tagged proteins. A gene fragment encoding MKK5-K99E flanked by restriction sites 5'-EcoRI and 3'-SalI was synthesized by Twist and cloned into the multiple cloning site of pGex6p.1. The mutations were incorporated at the synthesis stage.	Kanamycin	This study; cloned by TM and BD.
At5g56580	MKK6	pGex6p.1-T7:GST-MKK6-K99E	pGex6p.1 vector for T7-driven expression of recombinant GST-tagged proteins. A gene fragment encoding MKK6-K99E flanked by restriction sites 5'-BamHI and 3'-SalI was synthesized by Twist and cloned into the multiple cloning site of pGex6p.1. The mutations were incorporated at the synthesis stage.	Kanamycin	This study; cloned by TM and BD.
At1g18350	MKK7	pGex6p.1-T7:GST-MKK7-K74E	pGex6p.1 vector for T7-driven expression of recombinant GST-tagged proteins. A gene fragment encoding MKK7-K74E flanked by restriction sites 5'-BamHI and 3'-SalI was synthesized by Twist and cloned into the multiple cloning site of pGex6p.1. The mutations were incorporated at the synthesis stage.	Kanamycin	This study; cloned by TM and BD.
At3g06230	MKK8	pGex6p.1-T7:GST-MKK8-K82E/K83E	pGex6p.1 vector for T7-driven expression of recombinant GST-tagged proteins. A gene fragment encoding MKK8-K82E/K83E flanked by restriction sites 5'-BamHI and 3'-SalI was synthesized by Twist and cloned into the multiple cloning site of pGex6p.1. The mutations were incorporated at the synthesis stage.	Kanamycin	This study; cloned by TM and BD.
At1g73500	MKK9	pGex6p.1-T7:GST-MKK9-K76E	pGex6p.1 vector for T7-driven expression of recombinant GST-tagged proteins. A gene fragment encoding MKK9-K76E flanked by restriction sites 5'-EcoRI and 3'-SalI was synthesized by Twist and cloned into the multiple cloning site of pGex6p.1. The mutations were incorporated at the synthesis stage.	Kanamycin	This study; cloned by TM and BD.
At1g32320	MKK10	pGex6p.1-T7:GST-MKK10-K77E	pGex6p.1 vector for T7-driven expression of recombinant GST-tagged proteins. A gene fragment encoding MKK10-K77E flanked by restriction sites 5'-EcoRI and 3'-SalI was synthesized by Twist and cloned into the multiple cloning site of pGex6p.1. The mutations were incorporated at the synthesis stage.	Kanamycin	This study; cloned by TM.

### Sheet: Additional Primers
Table S1: Germplasm, clones, and primers generated in this study.
Additional primers used in this study.
AGI	Gene IDs	Purpose	Primer sequence (5'-3')
At3g63260	RAF48/MRK1	Gibson Assembly of pENTR-cMRK1	JMo548_CCGCGGCCGCCCCCTTCACCATGGCCTCTGGCGGCGGAGA
			JMo550_GGGTCGGCGCGCCCACCCTTGGGGCCTCGAGGTTTGAAGAAAC
		Sanger sequence validation of pENTR-cMRK1	JMo577_GGATGTCATTCAGCTCGCTT
			JMo578_TGATAGCTCCGGACCAGTT
			JMo579_GGATGTGCACCGTTACCAC
			JMo580_CAAGTGATTTATCCGCCTC
			M13F_GTAAAACGACGGCCAG
			M13R_CAGGAAACAGCTATGAC
At3g51550	FERONIA	Digestion-ligation cloning into pCAMBIA1300-nLuc with SacI and SalI endonuclease sites in bold	JMo361_AAAGAGCTCATGAAGATCACAGAGGGACG
			JMo257_ACATCGTATGGGTAGTCGACACGTCCCTTTGGATTCATGA
At5g15400	UBOX/MUSE3	Reference gene for qPCR	JMo328_TGCGCTGCCAGATAATACACTATT
			JMo329_TGCTGCCCAACATCAGGTT
